# Endocytosis suppresses stochastic collapse in fibroblast-macrophage circuits under shared resource competition

**DOI:** 10.64898/2026.05.27.728330

**Authors:** Ken-ichi Inoue, Yusei Ishii, Masanori Hariyama

## Abstract

Interdependent multicellular circuits must maintain stable coexistence despite competition for shared environmental resources. Fibroblast-macrophage circuits represent a conserved signaling architecture in which fibroblasts produce colony-stimulating factor 1 (CSF) to support macrophages, whereas macrophages produce platelet-derived growth factor (PDGF) to support fibroblasts.

Previous analytical models proposed receptor-mediated endocytosis as a stabilizing negative-feedback mechanism, but these formulations assumed spatial homogeneity and independently assigned carrying capacities.

Here, we constructed a spatial agent-based fibroblast-macrophage circuit model using PhysiCell to investigate how PDGF and CSF endocytosis regulate circuit stability under explicit competition for shared oxygen and space. Fibroblasts and macrophages competed for common environmental resources supplied by spatially distributed capillary sources, allowing carrying capacity to emerge dynamically from local resource competition.

Across nine enhancer conditions spanning fourfold variation in PDGF and CSF signaling strength, heterotypic coexistence remained broadly achievable regardless of endocytic activity. In contrast, endocytosis strongly suppressed stochastic circuit failure. This stabilization depended critically on macrophage CSF uptake, whereas broad ranges of fibroblast PDGF uptake produced comparable outcomes, generating a permissive stabilization landscape along the PDGF uptake axis. Mechanistically, excessive CSF signaling drove macrophage overexpansion, depletion of shared resources, and eventual fibroblast extinction.

Importantly, despite fundamentally different carrying-capacity assumptions from previous analytical models, both frameworks converged on the same systems-level conclusion: stabilization of the macrophage-supporting CSF axis is substantially more critical than stabilization of the PDGF axis.

These results identify endocytosis as a robustness mechanism that suppresses catastrophic failure in interdependent multicellular circuits under shared-resource competition without requiring precise parameter tuning.
