## SupplementaryTableS1 for "Endocytosis suppresses stochastic collapse in fibroblast-macrophage circuits under shared resource competition"

### Sheet: P1P1baseline
PuptakeA	PuptakeB	A and B termintated	A or B terminated	A and B survived (separate cluster)	A and B survived (mingled cluster)	TotalTrials	A and B (%)	A or B (%)
0	0	0	4	51	17	72	0	5.55556
0	0	0	3	51	18	72	0	4.16667
0	0	0	4	53	15	72	0	5.55556
0	0	0	4	48	20	72	0	5.55556
0	0	0	7	49	16	72	0	9.72222
0	0	0	8	41	23	72	0	11.1111
0	0	1	2	56	14	72	1.38889	2.77778
0	0	0	3	46	23	72	0	4.16667
0	0	0	2	55	15	72	0	2.77778
0	0	0	8	49	15	72	0	11.1111
0	0	0	5	47	20	72	0	6.94444
0	0	0	8	41	23	72	0	11.1111

### Sheet: P1C1
Puptake	Cuptake	Failure	Homotypic	Heterotypic	TotalTrials	Fitness([Hetero]-2*[Failure])	Failure (%)	Heterotypic (%)
0	0	6	50	16	72	0.0555556	8.33333	22.2222
0	0	8	49	15	72	-0.0138889	11.1111	20.8333
0	0	6	46	20	72	0.111111	8.33333	27.7778
0	0	5	48	19	72	0.125	6.94444	26.3889
0	0	5	47	20	72	0.138889	6.94444	27.7778
0	0	9	48	15	72	-0.0416667	12.5	20.8333
0	0	6	46	20	72	0.111111	8.33333	27.7778
0	0	8	45	19	72	0.0416667	11.1111	26.3889
0	0	6	47	19	72	0.0972222	8.33333	26.3889
0	0	8	46	17	71	0.0140845	11.2676	23.9437
0	0	5	49	18	72	0.111111	6.94444	25
0	0	5	53	14	72	0.0555556	6.94444	19.4444
0	1	9	46	17	72	-0.0138889	12.5	23.6111
0	2	5	54	13	72	0.0416667	6.94444	18.0556
0	4	3	52	17	72	0.152778	4.16667	23.6111
0	8	5	50	17	72	0.0972222	6.94444	23.6111
1	0	4	46	22	72	0.194444	5.55556	30.5556
1	0	12	43	17	72	-0.0972222	16.6667	23.6111
1	1	4	59	9	72	0.0138889	5.55556	12.5
1	2	4	55	13	72	0.0694444	5.55556	18.0556
1	4	8	45	19	72	0.0416667	11.1111	26.3889
1	8	7	47	18	72	0.0555556	9.72222	25
2	0	9	51	12	72	-0.0833333	12.5	16.6667
2	1	4	51	17	72	0.125	5.55556	23.6111
2	2	7	52	13	72	-0.0138889	9.72222	18.0556
2	4	7	45	20	72	0.0833333	9.72222	27.7778
2	8	4	47	21	72	0.180556	5.55556	29.1667
2	8	7	50	15	72	0.0138889	9.72222	20.8333
4	0	7	51	14	72	0	9.72222	19.4444
4	1	3	51	18	72	0.166667	4.16667	25
4	1	5	49	18	72	0.111111	6.94444	25
4	2	6	47	19	72	0.0972222	8.33333	26.3889
4	4	6	50	16	72	0.0555556	8.33333	22.2222
4	8	6	51	15	72	0.0416667	8.33333	20.8333
8	0	2	55	15	72	0.152778	2.77778	20.8333
8	1	6	54	12	72	0	8.33333	16.6667
8	2	5	47	20	72	0.138889	6.94444	27.7778
8	4	6	48	18	72	0.0833333	8.33333	25
8	8	3	47	22	72	0.222222	4.16667	30.5556
8	8	3	43	26	72	0.277778	4.16667	36.1111

### Sheet: P1C2
Puptake	Cuptake	Failure	Homotypic	Heterotypic	TotalTrials	Fitness([Hetero]-2*[Failure])	Failure (%)	Heterotypic (%)
0	0	10	45	17	72	-0.0416667	13.8889	23.6111
0	0	10	45	17	72	-0.0416667	13.8889	23.6111
0	0	12	40	20	72	-0.0555556	16.6667	27.7778
0	0	3	50	19	72	0.180556	4.16667	26.3889
0	0	12	43	17	72	-0.0972222	16.6667	23.6111
0	0	11	46	15	72	-0.0972222	15.2778	20.8333
0	0	7	41	24	72	0.138889	9.72222	33.3333
0	0	9	37	26	72	0.111111	12.5	36.1111
0	0	8	48	16	72	0	11.1111	22.2222
0	0	12	37	23	72	-0.0138889	16.6667	31.9444
0	0	7	43	22	72	0.111111	9.72222	30.5556
0	0	12	44	16	72	-0.111111	16.6667	22.2222
0	0	11	43	18	72	-0.0555556	15.2778	25
0	0	9	43	20	72	0.0277778	12.5	27.7778
0	0	8	39	25	72	0.125	11.1111	34.7222
0	0	9	36	27	72	0.125	12.5	37.5
0	2	6	48	18	72	0.0833333	8.33333	25
0	4	9	45	18	72	0	12.5	25
0	8	6	36	30	72	0.25	8.33333	41.6667
0	8	9	40	23	72	0.0694444	12.5	31.9444
0	16	11	42	19	72	-0.0416667	15.2778	26.3889
1	0	11	43	18	72	-0.0555556	15.2778	25
1	2	10	43	19	72	-0.0138889	13.8889	26.3889
1	4	7	48	17	72	0.0416667	9.72222	23.6111
1	8	8	45	19	72	0.0416667	11.1111	26.3889
1	16	8	47	17	72	0.0138889	11.1111	23.6111
2	0	12	42	18	72	-0.0833333	16.6667	25
2	2	12	43	17	72	-0.0972222	16.6667	23.6111
2	4	8	45	19	72	0.0416667	11.1111	26.3889
2	8	8	38	26	72	0.138889	11.1111	36.1111
2	8	7	44	21	72	0.0972222	9.72222	29.1667
2	16	4	44	24	72	0.222222	5.55556	33.3333
2	16	3	49	20	72	0.194444	4.16667	27.7778
4	0	7	55	10	72	-0.0555556	9.72222	13.8889
4	2	6	51	15	72	0.0416667	8.33333	20.8333
4	4	6	46	20	72	0.111111	8.33333	27.7778
4	8	8	41	23	72	0.0972222	11.1111	31.9444
4	16	6	42	24	72	0.166667	8.33333	33.3333
4	16	7	45	20	72	0.0833333	9.72222	27.7778
8	0	8	40	24	72	0.111111	11.1111	33.3333
8	2	8	45	19	72	0.0416667	11.1111	26.3889
8	4	4	43	25	72	0.236111	5.55556	34.7222
8	4	5	52	15	72	0.0694444	6.94444	20.8333
8	8	8	48	16	72	0	11.1111	22.2222
8	16	3	49	20	72	0.194444	4.16667	27.7778
8	16	6	48	18	72	0.0833333	8.33333	25

### Sheet: P1C4
Puptake	Cuptake	Failure	Homotypic	Heterotypic	TotalTrials	Fitness([Hetero]-2*[Failure])	Failure (%)	Heterotypic (%)
0	0	7	46	19	72	0.0694444	9.72222	26.3889
0	0	11	37	24	72	0.0277778	15.2778	33.3333
0	0	10	41	21	72	0.0138889	13.8889	29.1667
0	0	11	35	26	72	0.0555556	15.2778	36.1111
0	0	5	51	16	72	0.0833333	6.94444	22.2222
0	0	9	46	17	72	-0.0138889	12.5	23.6111
0	0	12	43	17	72	-0.0972222	16.6667	23.6111
0	0	6	46	20	72	0.111111	8.33333	27.7778
0	0	15	39	18	72	-0.166667	20.8333	25
0	0	14	43	15	72	-0.180556	19.4444	20.8333
0	0	8	42	22	72	0.0833333	11.1111	30.5556
0	0	9	45	18	72	0	12.5	25
0	0	13	36	23	72	-0.0416667	18.0556	31.9444
0	0	13	42	17	72	-0.125	18.0556	23.6111
0	0	11	46	15	72	-0.0972222	15.2778	20.8333
0	0	13	37	22	72	-0.0555556	18.0556	30.5556
0	4	15	39	18	72	-0.166667	20.8333	25
0	8	10	40	22	72	0.0277778	13.8889	30.5556
0	16	9	45	18	72	0	12.5	25
0	32	8	42	22	72	0.0833333	11.1111	30.5556
0	64	7	45	20	72	0.0833333	9.72222	27.7778
1	0	3	44	25	72	0.263889	4.16667	34.7222
1	0	7	41	24	72	0.138889	9.72222	33.3333
1	4	13	43	16	72	-0.138889	18.0556	22.2222
1	8	8	47	17	72	0.0138889	11.1111	23.6111
1	16	6	40	26	72	0.194444	8.33333	36.1111
1	16	6	37	29	72	0.236111	8.33333	40.2778
1	32	7	41	24	72	0.138889	9.72222	33.3333
1	64	5	46	21	72	0.152778	6.94444	29.1667
2	0	9	44	19	72	0.0138889	12.5	26.3889
2	4	10	37	25	72	0.0694444	13.8889	34.7222
2	8	13	42	17	72	-0.125	18.0556	23.6111
2	16	8	40	24	72	0.111111	11.1111	33.3333
2	32	8	43	21	72	0.0694444	11.1111	29.1667
2	64	2	51	19	72	0.208333	2.77778	26.3889
2	64	6	42	24	72	0.166667	8.33333	33.3333
4	0	7	45	20	72	0.0833333	9.72222	27.7778
4	4	9	48	15	72	-0.0416667	12.5	20.8333
4	8	8	42	22	72	0.0833333	11.1111	30.5556
4	16	8	47	17	72	0.0138889	11.1111	23.6111
4	32	11	45	16	72	-0.0833333	15.2778	22.2222
4	64	5	46	21	72	0.152778	6.94444	29.1667
4	64	1	47	24	72	0.305556	1.38889	33.3333
8	0	7	44	21	72	0.0972222	9.72222	29.1667
8	4	9	39	24	72	0.0833333	12.5	33.3333
8	8	6	47	19	72	0.0972222	8.33333	26.3889
8	16	6	49	17	72	0.0694444	8.33333	23.6111
8	32	8	47	17	72	0.0138889	11.1111	23.6111
8	64	8	42	22	72	0.0833333	11.1111	30.5556
16	0	10	40	22	72	0.0277778	13.8889	30.5556
16	4	10	46	16	72	-0.0555556	13.8889	22.2222
16	8	10	37	25	72	0.0694444	13.8889	34.7222
16	16	8	43	21	72	0.0694444	11.1111	29.1667
16	32	7	44	21	72	0.0972222	9.72222	29.1667
16	64	5	48	19	72	0.125	6.94444	26.3889

### Sheet: P2C1
Puptake	Cuptake	Failure	Homotypic	Heterotypic	TotalTrials	Fitness([Hetero]-2*[Failure])	Failure (%)	Heterotypic (%)
0	0	7	46	19	72	0.0694444	9.72222	26.3889
0	0	5	46	21	72	0.152778	6.94444	29.1667
0	0	6	49	17	72	0.0694444	8.33333	23.6111
0	0	5	46	21	72	0.152778	6.94444	29.1667
0	0	5	51	16	72	0.0833333	6.94444	22.2222
0	0	7	50	15	72	0.0138889	9.72222	20.8333
0	0	5	57	10	72	0	6.94444	13.8889
0	0	7	43	22	72	0.111111	9.72222	30.5556
0	0	8	42	22	72	0.0833333	11.1111	30.5556
0	0	5	56	11	72	0.0138889	6.94444	15.2778
0	0	7	46	19	72	0.0694444	9.72222	26.3889
0	0	6	41	25	72	0.180556	8.33333	34.7222
0	1	4	46	22	72	0.194444	5.55556	30.5556
0	1	7	48	17	72	0.0416667	9.72222	23.6111
0	2	11	44	17	72	-0.0694444	15.2778	23.6111
0	4	7	46	19	72	0.0694444	9.72222	26.3889
0	8	4	50	18	72	0.138889	5.55556	25
2	0	6	51	15	72	0.0416667	8.33333	20.8333
2	1	2	56	14	72	0.138889	2.77778	19.4444
2	2	3	48	21	72	0.208333	4.16667	29.1667
2	2	7	49	16	72	0.0277778	9.72222	22.2222
2	4	5	49	18	72	0.111111	6.94444	25
2	8	9	44	19	72	0.0138889	12.5	26.3889
4	0	3	50	19	72	0.180556	4.16667	26.3889
4	1	9	44	19	72	0.0138889	12.5	26.3889
4	2	9	46	17	72	-0.0138889	12.5	23.6111
4	4	3	50	19	72	0.180556	4.16667	26.3889
4	4	6	51	15	72	0.0416667	8.33333	20.8333
4	8	6	51	15	72	0.0416667	8.33333	20.8333
8	0	7	47	18	72	0.0555556	9.72222	25
8	1	4	54	14	72	0.0833333	5.55556	19.4444
8	2	2	57	13	72	0.125	2.77778	18.0556
8	4	2	51	19	72	0.208333	2.77778	26.3889
8	4	5	50	17	72	0.0972222	6.94444	23.6111
8	8	5	51	16	72	0.0833333	6.94444	22.2222
16	0	5	58	9	72	-0.0138889	6.94444	12.5
16	1	4	42	26	72	0.25	5.55556	36.1111
16	1	3	54	15	72	0.125	4.16667	20.8333
16	2	3	54	15	72	0.125	4.16667	20.8333
16	4	2	51	19	72	0.208333	2.77778	26.3889
16	4	8	45	19	72	0.0416667	11.1111	26.3889
16	8	2	55	15	72	0.152778	2.77778	20.8333
16	8	1	54	17	72	0.208333	1.38889	23.6111

### Sheet: P2C2
Puptake	Cuptake	Failure	Homotypic	Heterotypic	TotalTrials	Fitness([Hetero]-2*[Failure])	Failure (%)	Heterotypic (%)
0	0	8	44	20	72	0.0555556	11.1111	27.7778
0	0	7	50	15	72	0.0138889	9.72222	20.8333
0	0	13	38	21	72	-0.0694444	18.0556	29.1667
0	0	8	43	21	72	0.0694444	11.1111	29.1667
0	0	10	49	13	72	-0.0972222	13.8889	18.0556
0	0	11	40	21	72	-0.0138889	15.2778	29.1667
0	0	5	45	22	72	0.166667	6.94444	30.5556
0	0	17	32	23	72	-0.152778	23.6111	31.9444
0	0	7	50	15	72	0.0138889	9.72222	20.8333
0	0	10	46	16	72	-0.0555556	13.8889	22.2222
0	0	13	42	17	72	-0.125	18.0556	23.6111
0	0	9	43	20	72	0.0277778	12.5	27.7778
0	2	10	46	16	72	-0.0555556	13.8889	22.2222
0	4	4	43	25	72	0.236111	5.55556	34.7222
0	4	6	47	19	72	0.0972222	8.33333	26.3889
0	8	4	40	28	72	0.277778	5.55556	38.8889
0	8	11	43	18	72	-0.0555556	15.2778	25
0	16	14	41	17	72	-0.152778	19.4444	23.6111
2	0	6	50	16	72	0.0555556	8.33333	22.2222
2	2	13	39	20	72	-0.0833333	18.0556	27.7778
2	4	8	41	23	72	0.0972222	11.1111	31.9444
2	8	3	51	18	72	0.166667	4.16667	25
2	16	6	50	16	72	0.0555556	8.33333	22.2222
4	0	3	45	24	72	0.25	4.16667	33.3333
4	0	12	46	14	72	-0.138889	16.6667	19.4444
4	2	7	43	22	72	0.111111	9.72222	30.5556
4	4	5	42	25	72	0.208333	6.94444	34.7222
4	4	12	36	24	72	0	16.6667	33.3333
4	8	5	37	30	72	0.277778	6.94444	41.6667
4	8	4	46	22	72	0.194444	5.55556	30.5556
4	16	9	46	17	72	-0.0138889	12.5	23.6111
8	0	7	54	11	72	-0.0416667	9.72222	15.2778
8	2	8	48	16	72	0	11.1111	22.2222
8	4	5	49	18	72	0.111111	6.94444	25
8	8	4	52	16	72	0.111111	5.55556	22.2222
8	16	8	50	14	72	-0.0277778	11.1111	19.4444
16	0	6	45	21	72	0.125	8.33333	29.1667
16	2	6	38	28	72	0.222222	8.33333	38.8889
16	2	4	48	20	72	0.166667	5.55556	27.7778
16	4	10	49	13	72	-0.0972222	13.8889	18.0556
16	8	8	47	17	72	0.0138889	11.1111	23.6111
16	16	4	50	18	72	0.138889	5.55556	25
16	16	11	49	12	72	-0.138889	15.2778	16.6667

### Sheet: P2C4
Puptake	Cuptake	Failure	Homotypic	Heterotypic	TotalTrials	Fitness([Hetero]-2*[Failure])	Failure (%)	Heterotypic (%)
0	0	12	44	16	72	-0.111111	16.6667	22.2222
0	0	14	34	24	72	-0.0555556	19.4444	33.3333
0	0	16	36	20	72	-0.166667	22.2222	27.7778
0	0	17	36	19	72	-0.208333	23.6111	26.3889
0	0	12	36	24	72	0	16.6667	33.3333
0	0	9	47	16	72	-0.0277778	12.5	22.2222
0	0	14	32	26	72	-0.0277778	19.4444	36.1111
0	0	12	45	15	72	-0.125	16.6667	20.8333
0	0	10	42	20	72	0	13.8889	27.7778
0	0	7	42	23	72	0.125	9.72222	31.9444
0	0	9	39	24	72	0.0833333	12.5	33.3333
0	0	15	41	16	72	-0.194444	20.8333	22.2222
0	4	12	47	13	72	-0.152778	16.6667	18.0556
0	8	8	42	22	72	0.0833333	11.1111	30.5556
0	16	6	43	23	72	0.152778	8.33333	31.9444
0	32	12	42	18	72	-0.0833333	16.6667	25
0	64	9	44	19	72	0.0138889	12.5	26.3889
2	0	14	45	13	72	-0.208333	19.4444	18.0556
2	4	9	46	17	72	-0.0138889	12.5	23.6111
2	8	11	43	18	72	-0.0555556	15.2778	25
2	16	11	36	25	72	0.0416667	15.2778	34.7222
2	32	5	48	19	72	0.125	6.94444	26.3889
2	64	7	47	18	72	0.0555556	9.72222	25
4	0	2	46	24	72	0.277778	2.77778	33.3333
4	0	12	42	18	72	-0.0833333	16.6667	25
4	4	6	49	17	72	0.0694444	8.33333	23.6111
4	8	3	45	24	72	0.25	4.16667	33.3333
4	8	8	40	24	72	0.111111	11.1111	33.3333
4	16	9	40	23	72	0.0694444	12.5	31.9444
4	32	6	49	17	72	0.0694444	8.33333	23.6111
4	64	7	53	12	72	-0.0277778	9.72222	16.6667
8	0	7	44	21	72	0.0972222	9.72222	29.1667
8	4	12	42	18	72	-0.0833333	16.6667	25
8	8	9	49	14	72	-0.0555556	12.5	19.4444
8	16	12	41	19	72	-0.0694444	16.6667	26.3889
8	32	14	37	21	72	-0.0972222	19.4444	29.1667
8	64	3	49	20	72	0.194444	4.16667	27.7778
8	64	3	51	18	72	0.166667	4.16667	25
16	0	11	39	22	72	0	15.2778	30.5556
16	4	6	37	29	72	0.236111	8.33333	40.2778
16	4	6	48	18	72	0.0833333	8.33333	25
16	8	5	51	16	72	0.0833333	6.94444	22.2222
16	16	8	45	19	72	0.0416667	11.1111	26.3889
16	32	5	39	28	72	0.25	6.94444	38.8889
16	32	8	43	21	72	0.0694444	11.1111	29.1667
16	64	7	45	20	72	0.0833333	9.72222	27.7778
32	0	7	44	21	72	0.0972222	9.72222	29.1667
32	4	3	50	19	72	0.180556	4.16667	26.3889
32	8	4	56	12	72	0.0555556	5.55556	16.6667
32	16	6	48	18	72	0.0833333	8.33333	25
32	32	7	43	22	72	0.111111	9.72222	30.5556
32	64	3	46	23	72	0.236111	4.16667	31.9444
32	64	3	50	19	72	0.180556	4.16667	26.3889

### Sheet: P4C1
Puptake	Cuptake	Failure	Homotypic	Heterotypic	TotalTrials	Fitness([Hetero]-2*[Failure])	Failure (%)	Heterotypic (%)
0	0	7	40	25	72	0.152778	9.72222	34.7222
0	0	4	43	25	72	0.236111	5.55556	34.7222
0	0	4	53	15	72	0.0972222	5.55556	20.8333
0	0	6	48	18	72	0.0833333	8.33333	25
0	0	4	48	20	72	0.166667	5.55556	27.7778
0	0	5	48	19	72	0.125	6.94444	26.3889
0	0	10	49	13	72	-0.0972222	13.8889	18.0556
0	0	3	54	15	72	0.125	4.16667	20.8333
0	0	4	52	16	72	0.111111	5.55556	22.2222
0	0	9	44	19	72	0.0138889	12.5	26.3889
0	0	7	42	23	72	0.125	9.72222	31.9444
0	0	2	51	19	72	0.208333	2.77778	26.3889
0	1	4	50	18	72	0.138889	5.55556	25
0	2	2	56	14	72	0.138889	2.77778	19.4444
0	4	8	47	17	72	0.0138889	11.1111	23.6111
0	8	7	47	18	72	0.0555556	9.72222	25
4	0	6	47	19	72	0.0972222	8.33333	26.3889
4	1	2	57	13	72	0.125	2.77778	18.0556
4	2	6	46	20	72	0.111111	8.33333	27.7778
4	4	2	45	25	72	0.291667	2.77778	34.7222
4	4	4	51	17	72	0.125	5.55556	23.6111
4	8	5	50	17	72	0.0972222	6.94444	23.6111
8	0	5	56	11	72	0.0138889	6.94444	15.2778
8	1	1	51	20	72	0.25	1.38889	27.7778
8	1	4	46	22	72	0.194444	5.55556	30.5556
8	2	7	44	21	72	0.0972222	9.72222	29.1667
8	4	3	59	10	72	0.0555556	4.16667	13.8889
8	8	3	56	13	72	0.0972222	4.16667	18.0556
16	0	6	46	20	72	0.111111	8.33333	27.7778
16	1	4	53	15	72	0.0972222	5.55556	20.8333
16	2	6	54	12	72	0	8.33333	16.6667
16	4	4	46	22	72	0.194444	5.55556	30.5556
16	4	4	51	17	72	0.125	5.55556	23.6111
16	8	3	47	22	72	0.222222	4.16667	30.5556
16	8	5	43	24	72	0.194444	6.94444	33.3333
32	0	3	58	11	72	0.0694444	4.16667	15.2778
32	1	3	59	10	72	0.0555556	4.16667	13.8889
32	2	4	45	23	72	0.208333	5.55556	31.9444
32	2	4	54	14	72	0.0833333	5.55556	19.4444
32	4	4	53	15	72	0.0972222	5.55556	20.8333
32	8	3	52	17	72	0.152778	4.16667	23.6111
32	8	4	54	14	72	0.0833333	5.55556	19.4444

### Sheet: P4C2
Puptake	Cuptake	Failure	Homotypic	Heterotypic	TotalTrials	Fitness([Hetero]-2*[Failure])	Failure (%)	Heterotypic (%)
0	0	11	43	18	72	-0.0555556	15.2778	25
0	0	7	39	26	72	0.166667	9.72222	36.1111
0	0	13	43	16	72	-0.138889	18.0556	22.2222
0	0	11	41	20	72	-0.0277778	15.2778	27.7778
0	0	10	39	23	72	0.0416667	13.8889	31.9444
0	0	7	42	23	72	0.125	9.72222	31.9444
0	0	7	48	17	72	0.0416667	9.72222	23.6111
0	0	8	44	20	72	0.0555556	11.1111	27.7778
0	0	9	44	19	72	0.0138889	12.5	26.3889
0	0	9	48	15	72	-0.0416667	12.5	20.8333
0	0	8	47	17	72	0.0138889	11.1111	23.6111
0	0	11	50	11	72	-0.152778	15.2778	15.2778
0	2	9	42	21	72	0.0416667	12.5	29.1667
0	4	6	49	17	72	0.0694444	8.33333	23.6111
0	8	6	47	19	72	0.0972222	8.33333	26.3889
0	16	10	43	19	72	-0.0138889	13.8889	26.3889
4	0	12	40	20	72	-0.0555556	16.6667	27.7778
4	2	12	39	21	72	-0.0416667	16.6667	29.1667
4	4	6	44	22	72	0.138889	8.33333	30.5556
4	4	11	31	30	72	0.111111	15.2778	41.6667
4	8	8	50	14	72	-0.0277778	11.1111	19.4444
4	16	9	43	20	72	0.0277778	12.5	27.7778
8	0	5	46	21	72	0.152778	6.94444	29.1667
8	0	6	48	18	72	0.0833333	8.33333	25
8	2	10	45	17	72	-0.0416667	13.8889	23.6111
8	4	9	44	19	72	0.0138889	12.5	26.3889
8	8	3	49	20	72	0.194444	4.16667	27.7778
8	8	9	40	23	72	0.0694444	12.5	31.9444
8	16	7	46	19	72	0.0694444	9.72222	26.3889
16	0	6	49	17	72	0.0694444	8.33333	23.6111
16	2	6	46	20	72	0.111111	8.33333	27.7778
16	4	4	51	17	72	0.125	5.55556	23.6111
16	8	4	42	26	72	0.25	5.55556	36.1111
16	8	7	46	19	72	0.0694444	9.72222	26.3889
16	16	7	50	15	72	0.0138889	9.72222	20.8333
32	0	8	49	15	72	-0.0138889	11.1111	20.8333
32	2	2	49	21	72	0.236111	2.77778	29.1667
32	2	10	45	17	72	-0.0416667	13.8889	23.6111
32	4	6	50	16	72	0.0555556	8.33333	22.2222
32	8	3	52	17	72	0.152778	4.16667	23.6111
32	8	10	42	20	72	0	13.8889	27.7778
32	16	8	50	14	72	-0.0277778	11.1111	19.4444

### Sheet: P4C4
Puptake	Cuptake	Failure	Homotypic	Heterotypic	TotalTrials	Fitness([Hetero]-2*[Failure])	Failure (%)	Heterotypic (%)
0	0	11	44	17	72	-0.0694444	15.2778	23.6111
0	0	7	44	21	72	0.0972222	9.72222	29.1667
0	0	7	52	13	72	-0.0138889	9.72222	18.0556
0	0	18	41	13	72	-0.319444	25	18.0556
0	0	10	41	21	72	0.0138889	13.8889	29.1667
0	0	10	37	25	72	0.0694444	13.8889	34.7222
0	0	8	46	18	72	0.0277778	11.1111	25
0	0	6	43	23	72	0.152778	8.33333	31.9444
0	0	18	38	16	72	-0.277778	25	22.2222
0	0	7	48	17	72	0.0416667	9.72222	23.6111
0	0	8	46	18	72	0.0277778	11.1111	25
0	0	9	41	22	72	0.0555556	12.5	30.5556
0	0	12	33	27	72	0.0416667	16.6667	37.5
0	0	4	44	24	72	0.222222	5.55556	33.3333
0	0	7	48	17	72	0.0416667	9.72222	23.6111
0	0	14	38	20	72	-0.111111	19.4444	27.7778
0	8	14	34	24	72	-0.0555556	19.4444	33.3333
0	16	6	49	17	72	0.0694444	8.33333	23.6111
0	32	3	45	24	72	0.25	4.16667	33.3333
0	32	12	45	15	72	-0.125	16.6667	20.8333
0	64	4	48	20	72	0.166667	5.55556	27.7778
0	128	6	53	13	72	0.0138889	8.33333	18.0556
0	256	2	52	18	72	0.194444	2.77778	25
8	0	11	43	18	72	-0.0555556	15.2778	25
8	8	9	46	17	72	-0.0138889	12.5	23.6111
8	16	8	44	20	72	0.0555556	11.1111	27.7778
8	32	5	46	21	72	0.152778	6.94444	29.1667
8	64	7	54	11	72	-0.0416667	9.72222	15.2778
8	128	2	46	24	72	0.277778	2.77778	33.3333
8	128	4	49	19	72	0.152778	5.55556	26.3889
16	0	8	44	20	72	0.0555556	11.1111	27.7778
16	8	5	42	25	72	0.208333	6.94444	34.7222
16	8	4	47	21	72	0.180556	5.55556	29.1667
16	16	2	47	23	72	0.263889	2.77778	31.9444
16	16	6	46	20	72	0.111111	8.33333	27.7778
16	32	8	49	15	72	-0.0138889	11.1111	20.8333
16	64	7	45	20	72	0.0833333	9.72222	27.7778
16	128	3	48	21	72	0.208333	4.16667	29.1667
32	0	10	49	13	72	-0.0972222	13.8889	18.0556
32	8	11	46	15	72	-0.0972222	15.2778	20.8333
32	16	10	38	24	72	0.0555556	13.8889	33.3333
32	32	5	47	20	72	0.138889	6.94444	27.7778
32	32	3	42	27	72	0.291667	4.16667	37.5
32	64	8	43	21	72	0.0694444	11.1111	29.1667
32	128	4	53	15	72	0.0972222	5.55556	20.8333
64	0	7	45	20	72	0.0833333	9.72222	27.7778
64	8	9	45	18	72	0	12.5	25
64	16	11	38	23	72	0.0138889	15.2778	31.9444
64	32	7	45	20	72	0.0833333	9.72222	27.7778
64	64	3	49	20	72	0.194444	4.16667	27.7778
64	128	4	50	18	72	0.138889	5.55556	25
128	0	15	40	17	72	-0.180556	20.8333	23.6111
128	8	15	34	23	72	-0.0972222	20.8333	31.9444
128	16	12	48	12	72	-0.166667	16.6667	16.6667
128	32	15	40	17	72	-0.180556	20.8333	23.6111
128	64	13	45	14	72	-0.166667	18.0556	19.4444
128	128	11	46	15	72	-0.0972222	15.2778	20.8333
256	0	29	30	13	72	-0.625	40.2778	18.0556
256	256	16	41	15	72	-0.236111	22.2222	20.8333
