## SupplementaryTableS2 for "Endocytosis suppresses stochastic collapse in fibroblast-macrophage circuits under shared resource competition"

### Sheet: P1C1
Puptake	Cuptake	Failure	Homotypic	Heterotypic	TotalTrials	Fitness([Hetero]-2*[Failure])	Failure (%)	Heterotypic (%)	Fitness([Hetero]-[Failure])	Fitness([Hetero]-4*[Failure])
0	0	6	50	16	72	0.0555556	8.33333	22.2222	0.138889	-0.111111
0	0	8	49	15	72	-0.0138889	11.1111	20.8333	0.0972222	-0.236111
0	0	6	46	20	72	0.111111	8.33333	27.7778	0.194444	-0.0555556
0	0	5	48	19	72	0.125	6.94444	26.3889	0.194444	-0.0138889
0	0	5	47	20	72	0.138889	6.94444	27.7778	0.208333	0
0	0	9	48	15	72	-0.0416667	12.5	20.8333	0.0833333	-0.291667
0	0	6	46	20	72	0.111111	8.33333	27.7778	0.194444	-0.0555556
0	0	8	45	19	72	0.0416667	11.1111	26.3889	0.152778	-0.180556
0	0	6	47	19	72	0.0972222	8.33333	26.3889	0.180556	-0.0694444
0	0	8	46	17	71	0.0140845	11.2676	23.9437	0.126761	-0.211268
0	0	5	49	18	72	0.111111	6.94444	25	0.180556	-0.0277778
0	0	5	53	14	72	0.0555556	6.94444	19.4444	0.125	-0.0833333
0	4	7	49	16	72	0.0277778	9.72222	22.2222	0.125	-0.166667
0	4	4	45	23	72	0.208333	5.55556	31.9444	0.263889	0.0972222
0	4	2	58	12	72	0.111111	2.77778	16.6667	0.138889	0.0555556
0	4	4	55	13	72	0.0694444	5.55556	18.0556	0.125	-0.0416667
0	4	4	57	11	72	0.0416667	5.55556	15.2778	0.0972222	-0.0694444
0	4	8	52	12	72	-0.0555556	11.1111	16.6667	0.0555556	-0.277778
0	4	4	47	21	72	0.180556	5.55556	29.1667	0.236111	0.0694444
0	4	5	55	12	72	0.0277778	6.94444	16.6667	0.0972222	-0.111111
4	1	2	49	21	72	0.236111	2.77778	29.1667	0.263889	0.180556
4	1	8	52	12	72	-0.0555556	11.1111	16.6667	0.0555556	-0.277778
4	1	6	48	18	72	0.0833333	8.33333	25	0.166667	-0.0833333
4	1	5	54	13	72	0.0416667	6.94444	18.0556	0.111111	-0.0972222
4	1	4	52	16	72	0.111111	5.55556	22.2222	0.166667	0
4	1	4	57	11	72	0.0416667	5.55556	15.2778	0.0972222	-0.0694444
4	1	6	45	21	72	0.125	8.33333	29.1667	0.208333	-0.0416667
4	1	7	51	14	72	0	9.72222	19.4444	0.0972222	-0.194444
4	4	6	50	16	72	0.0555556	8.33333	22.2222	0.138889	-0.111111
4	4	5	49	18	72	0.111111	6.94444	25	0.180556	-0.0277778
4	4	3	50	19	72	0.180556	4.16667	26.3889	0.222222	0.0972222
4	4	7	52	13	72	-0.0138889	9.72222	18.0556	0.0833333	-0.208333
4	4	6	50	16	72	0.0555556	8.33333	22.2222	0.138889	-0.111111
4	4	5	48	19	72	0.125	6.94444	26.3889	0.194444	-0.0138889
4	4	7	48	17	72	0.0416667	9.72222	23.6111	0.138889	-0.152778
4	4	7	53	12	72	-0.0277778	9.72222	16.6667	0.0694444	-0.222222
8	8	3	52	17	72	0.152778	4.16667	23.6111	0.194444	0.0694444
8	8	6	54	12	72	0	8.33333	16.6667	0.0833333	-0.166667
8	8	3	55	14	72	0.111111	4.16667	19.4444	0.152778	0.0277778
8	8	3	51	18	72	0.166667	4.16667	25	0.208333	0.0833333
8	8	10	51	11	72	-0.125	13.8889	15.2778	0.0138889	-0.402778
8	8	5	52	15	72	0.0694444	6.94444	20.8333	0.138889	-0.0694444
8	8	5	44	23	72	0.180556	6.94444	31.9444	0.25	0.0416667
8	8	1	55	16	72	0.194444	1.38889	22.2222	0.208333	0.166667

### Sheet: P1C2
Puptake	Cuptake	Failure	Homotypic	Heterotypic	TotalTrials	Fitness([Hetero]-2*[Failure])	Failure (%)	Heterotypic (%)	Fitness([Hetero]-[Failure])	Fitness([Hetero]-4*[Failure])
0	0	10	45	17	72	-0.0416667	13.8889	23.6111	0.0972222	-0.319444
0	0	10	45	17	72	-0.0416667	13.8889	23.6111	0.0972222	-0.319444
0	0	12	40	20	72	-0.0555556	16.6667	27.7778	0.111111	-0.388889
0	0	3	50	19	72	0.180556	4.16667	26.3889	0.222222	0.0972222
0	0	12	43	17	72	-0.0972222	16.6667	23.6111	0.0694444	-0.430556
0	0	11	46	15	72	-0.0972222	15.2778	20.8333	0.0555556	-0.402778
0	0	7	41	24	72	0.138889	9.72222	33.3333	0.236111	-0.0555556
0	0	9	37	26	72	0.111111	12.5	36.1111	0.236111	-0.138889
0	0	8	48	16	72	0	11.1111	22.2222	0.111111	-0.222222
0	0	12	37	23	72	-0.0138889	16.6667	31.9444	0.152778	-0.347222
0	0	7	43	22	72	0.111111	9.72222	30.5556	0.208333	-0.0833333
0	0	12	44	16	72	-0.111111	16.6667	22.2222	0.0555556	-0.444444
0	0	11	43	18	72	-0.0555556	15.2778	25	0.0972222	-0.361111
0	0	9	43	20	72	0.0277778	12.5	27.7778	0.152778	-0.222222
0	0	8	39	25	72	0.125	11.1111	34.7222	0.236111	-0.0972222
0	0	9	36	27	72	0.125	12.5	37.5	0.25	-0.125
2	16	7	35	30	72	0.222222	9.72222	41.6667	0.319444	0.0277778
2	16	8	45	19	72	0.0416667	11.1111	26.3889	0.152778	-0.180556
2	16	5	42	25	72	0.208333	6.94444	34.7222	0.277778	0.0694444
2	16	9	45	18	72	0	12.5	25	0.125	-0.25
2	16	10	43	19	72	-0.0138889	13.8889	26.3889	0.125	-0.291667
2	16	11	42	19	72	-0.0416667	15.2778	26.3889	0.111111	-0.347222
2	16	9	37	26	72	0.111111	12.5	36.1111	0.236111	-0.138889
2	16	8	51	13	72	-0.0416667	11.1111	18.0556	0.0694444	-0.263889
4	8	3	45	24	72	0.25	4.16667	33.3333	0.291667	0.166667
4	8	3	44	25	72	0.263889	4.16667	34.7222	0.305556	0.180556
4	8	11	42	19	72	-0.0416667	15.2778	26.3889	0.111111	-0.347222
4	8	6	53	13	72	0.0138889	8.33333	18.0556	0.0972222	-0.152778
4	8	5	45	22	72	0.166667	6.94444	30.5556	0.236111	0.0277778
4	8	9	40	23	72	0.0694444	12.5	31.9444	0.194444	-0.180556
4	8	10	41	21	72	0.0138889	13.8889	29.1667	0.152778	-0.263889
4	8	7	42	23	72	0.125	9.72222	31.9444	0.222222	-0.0694444
4	16	6	44	22	72	0.138889	8.33333	30.5556	0.222222	-0.0277778
4	16	8	37	27	72	0.152778	11.1111	37.5	0.263889	-0.0694444
4	16	8	46	18	72	0.0277778	11.1111	25	0.138889	-0.194444
4	16	5	49	18	72	0.111111	6.94444	25	0.180556	-0.0277778
4	16	10	45	17	72	-0.0416667	13.8889	23.6111	0.0972222	-0.319444
4	16	5	49	18	72	0.111111	6.94444	25	0.180556	-0.0277778
4	16	7	42	23	72	0.125	9.72222	31.9444	0.222222	-0.0694444
4	16	7	43	22	72	0.111111	9.72222	30.5556	0.208333	-0.0833333
8	16	7	44	21	72	0.0972222	9.72222	29.1667	0.194444	-0.0972222
8	16	4	52	16	72	0.111111	5.55556	22.2222	0.166667	0
8	16	7	49	16	72	0.0277778	9.72222	22.2222	0.125	-0.166667
8	16	5	43	24	72	0.194444	6.94444	33.3333	0.263889	0.0555556
8	16	5	48	19	72	0.125	6.94444	26.3889	0.194444	-0.0138889
8	16	10	44	18	72	-0.0277778	13.8889	25	0.111111	-0.305556
8	16	4	42	26	72	0.25	5.55556	36.1111	0.305556	0.138889
8	16	6	44	22	72	0.138889	8.33333	30.5556	0.222222	-0.0277778

### Sheet: P1C4
Puptake	Cuptake	Failure	Homotypic	Heterotypic	TotalTrials	Fitness([Hetero]-2*[Failure])	Failure (%)	Heterotypic (%)	Fitness([Hetero]-[Failure])	Fitness([Hetero]-4*[Failure])
0	0	7	46	19	72	0.0694444	9.72222	26.3889	0.166667	-0.125
0	0	11	37	24	72	0.0277778	15.2778	33.3333	0.180556	-0.277778
0	0	10	41	21	72	0.0138889	13.8889	29.1667	0.152778	-0.263889
0	0	11	35	26	72	0.0555556	15.2778	36.1111	0.208333	-0.25
0	0	5	51	16	72	0.0833333	6.94444	22.2222	0.152778	-0.0555556
0	0	9	46	17	72	-0.0138889	12.5	23.6111	0.111111	-0.263889
0	0	12	43	17	72	-0.0972222	16.6667	23.6111	0.0694444	-0.430556
0	0	6	46	20	72	0.111111	8.33333	27.7778	0.194444	-0.0555556
0	0	15	39	18	72	-0.166667	20.8333	25	0.0416667	-0.583333
0	0	14	43	15	72	-0.180556	19.4444	20.8333	0.0138889	-0.569444
0	0	8	42	22	72	0.0833333	11.1111	30.5556	0.194444	-0.138889
0	0	9	45	18	72	0	12.5	25	0.125	-0.25
0	0	13	36	23	72	-0.0416667	18.0556	31.9444	0.138889	-0.402778
0	0	13	42	17	72	-0.125	18.0556	23.6111	0.0555556	-0.486111
0	0	11	46	15	72	-0.0972222	15.2778	20.8333	0.0555556	-0.402778
0	0	13	37	22	72	-0.0555556	18.0556	30.5556	0.125	-0.416667
1	16	9	32	31	72	0.180556	12.5	43.0556	0.305556	-0.0694444
1	16	5	49	18	72	0.111111	6.94444	25	0.180556	-0.0277778
1	16	8	45	19	72	0.0416667	11.1111	26.3889	0.152778	-0.180556
1	16	8	42	22	72	0.0833333	11.1111	30.5556	0.194444	-0.138889
1	16	10	38	24	72	0.0555556	13.8889	33.3333	0.194444	-0.222222
1	16	5	42	25	72	0.208333	6.94444	34.7222	0.277778	0.0694444
1	16	9	46	17	72	-0.0138889	12.5	23.6111	0.111111	-0.263889
1	16	9	45	18	72	0	12.5	25	0.125	-0.25
2	64	7	41	24	72	0.138889	9.72222	33.3333	0.236111	-0.0555556
2	64	9	43	20	72	0.0277778	12.5	27.7778	0.152778	-0.222222
2	64	6	50	16	72	0.0555556	8.33333	22.2222	0.138889	-0.111111
2	64	2	46	24	72	0.277778	2.77778	33.3333	0.305556	0.222222
2	64	8	47	17	72	0.0138889	11.1111	23.6111	0.125	-0.208333
2	64	7	44	21	72	0.0972222	9.72222	29.1667	0.194444	-0.0972222
2	64	3	52	17	72	0.152778	4.16667	23.6111	0.194444	0.0694444
2	64	5	43	24	72	0.194444	6.94444	33.3333	0.263889	0.0555556
4	64	4	50	18	72	0.138889	5.55556	25	0.194444	0.0277778
4	64	7	53	12	72	-0.0277778	9.72222	16.6667	0.0694444	-0.222222
4	64	9	40	23	72	0.0694444	12.5	31.9444	0.194444	-0.180556
4	64	4	43	25	72	0.236111	5.55556	34.7222	0.291667	0.125
4	64	7	41	24	72	0.138889	9.72222	33.3333	0.236111	-0.0555556
4	64	7	42	23	72	0.125	9.72222	31.9444	0.222222	-0.0694444
4	64	6	50	16	72	0.0555556	8.33333	22.2222	0.138889	-0.111111
4	64	7	49	16	72	0.0277778	9.72222	22.2222	0.125	-0.166667
16	64	7	44	21	72	0.0972222	9.72222	29.1667	0.194444	-0.0972222
16	64	3	48	21	72	0.208333	4.16667	29.1667	0.25	0.125
16	64	4	50	18	72	0.138889	5.55556	25	0.194444	0.0277778
16	64	10	48	14	72	-0.0833333	13.8889	19.4444	0.0555556	-0.361111
16	64	5	47	20	72	0.138889	6.94444	27.7778	0.208333	0
16	64	7	46	19	72	0.0694444	9.72222	26.3889	0.166667	-0.125
16	64	9	48	15	72	-0.0416667	12.5	20.8333	0.0833333	-0.291667
16	64	7	41	24	72	0.138889	9.72222	33.3333	0.236111	-0.0555556

### Sheet: P2C1
Puptake	Cuptake	Failure	Homotypic	Heterotypic	TotalTrials	Fitness([Hetero]-2*[Failure])	Failure (%)	Heterotypic (%)	Fitness([Hetero]-[Failure])	Fitness([Hetero]-4*[Failure])
0	0	7	46	19	72	0.0694444	9.72222	26.3889	0.166667	-0.125
0	0	5	46	21	72	0.152778	6.94444	29.1667	0.222222	0.0138889
0	0	6	49	17	72	0.0694444	8.33333	23.6111	0.152778	-0.0972222
0	0	5	46	21	72	0.152778	6.94444	29.1667	0.222222	0.0138889
0	0	5	51	16	72	0.0833333	6.94444	22.2222	0.152778	-0.0555556
0	0	7	50	15	72	0.0138889	9.72222	20.8333	0.111111	-0.180556
0	0	5	57	10	72	0	6.94444	13.8889	0.0694444	-0.138889
0	0	7	43	22	72	0.111111	9.72222	30.5556	0.208333	-0.0833333
0	0	8	42	22	72	0.0833333	11.1111	30.5556	0.194444	-0.138889
0	0	5	56	11	72	0.0138889	6.94444	15.2778	0.0833333	-0.125
0	0	7	46	19	72	0.0694444	9.72222	26.3889	0.166667	-0.125
0	0	6	41	25	72	0.180556	8.33333	34.7222	0.263889	0.0138889
4	4	4	55	13	72	0.0694444	5.55556	18.0556	0.125	-0.0416667
4	4	6	52	14	72	0.0277778	8.33333	19.4444	0.111111	-0.138889
4	4	6	48	17	71	0.0704225	8.4507	23.9437	0.15493	-0.0985915
4	4	4	55	13	72	0.0694444	5.55556	18.0556	0.125	-0.0416667
4	4	4	52	16	72	0.111111	5.55556	22.2222	0.166667	0
4	4	2	47	23	72	0.263889	2.77778	31.9444	0.291667	0.208333
4	4	4	50	18	72	0.138889	5.55556	25	0.194444	0.0277778
4	4	3	52	17	72	0.152778	4.16667	23.6111	0.194444	0.0694444
8	4	2	54	16	72	0.166667	2.77778	22.2222	0.194444	0.111111
8	4	6	54	12	72	0	8.33333	16.6667	0.0833333	-0.166667
8	4	8	52	12	72	-0.0555556	11.1111	16.6667	0.0555556	-0.277778
8	4	6	49	17	72	0.0694444	8.33333	23.6111	0.152778	-0.0972222
8	4	9	49	14	72	-0.0555556	12.5	19.4444	0.0694444	-0.305556
8	4	5	51	16	72	0.0833333	6.94444	22.2222	0.152778	-0.0555556
8	4	3	51	18	72	0.166667	4.16667	25	0.208333	0.0833333
8	4	4	50	18	72	0.138889	5.55556	25	0.194444	0.0277778
16	1	7	51	14	72	0	9.72222	19.4444	0.0972222	-0.194444
16	1	3	46	23	72	0.236111	4.16667	31.9444	0.277778	0.152778
16	1	5	48	19	72	0.125	6.94444	26.3889	0.194444	-0.0138889
16	1	9	48	15	72	-0.0416667	12.5	20.8333	0.0833333	-0.291667
16	1	5	57	10	72	0	6.94444	13.8889	0.0694444	-0.138889
16	1	4	51	17	72	0.125	5.55556	23.6111	0.180556	0.0138889
16	1	5	53	14	72	0.0555556	6.94444	19.4444	0.125	-0.0833333
16	1	5	59	8	72	-0.0277778	6.94444	11.1111	0.0416667	-0.166667
16	8	3	55	14	72	0.111111	4.16667	19.4444	0.152778	0.0277778
16	8	3	54	15	72	0.125	4.16667	20.8333	0.166667	0.0416667
16	8	2	44	26	72	0.305556	2.77778	36.1111	0.333333	0.25
16	8	2	44	26	72	0.305556	2.77778	36.1111	0.333333	0.25
16	8	4	50	18	72	0.138889	5.55556	25	0.194444	0.0277778
16	8	2	51	19	72	0.208333	2.77778	26.3889	0.236111	0.152778
16	8	7	49	16	72	0.0277778	9.72222	22.2222	0.125	-0.166667
16	8	5	52	15	72	0.0694444	6.94444	20.8333	0.138889	-0.0694444

### Sheet: P2C2
Puptake	Cuptake	Failure	Homotypic	Heterotypic	TotalTrials	Fitness([Hetero]-2*[Failure])	Failure (%)	Heterotypic (%)	Fitness([Hetero]-[Failure])	Fitness([Hetero]-4*[Failure])
0	0	8	44	20	72	0.0555556	11.1111	27.7778	0.166667	-0.166667
0	0	7	50	15	72	0.0138889	9.72222	20.8333	0.111111	-0.180556
0	0	13	38	21	72	-0.0694444	18.0556	29.1667	0.111111	-0.430556
0	0	8	43	21	72	0.0694444	11.1111	29.1667	0.180556	-0.152778
0	0	10	49	13	72	-0.0972222	13.8889	18.0556	0.0416667	-0.375
0	0	11	40	21	72	-0.0138889	15.2778	29.1667	0.138889	-0.319444
0	0	5	45	22	72	0.166667	6.94444	30.5556	0.236111	0.0277778
0	0	17	32	23	72	-0.152778	23.6111	31.9444	0.0833333	-0.625
0	0	7	50	15	72	0.0138889	9.72222	20.8333	0.111111	-0.180556
0	0	10	46	16	72	-0.0555556	13.8889	22.2222	0.0833333	-0.333333
0	0	13	42	17	72	-0.125	18.0556	23.6111	0.0555556	-0.486111
0	0	9	43	20	72	0.0277778	12.5	27.7778	0.152778	-0.222222
0	4	10	44	18	72	-0.0277778	13.8889	25	0.111111	-0.305556
0	4	8	47	17	72	0.0138889	11.1111	23.6111	0.125	-0.208333
0	4	7	46	19	72	0.0694444	9.72222	26.3889	0.166667	-0.125
0	4	6	53	13	72	0.0138889	8.33333	18.0556	0.0972222	-0.152778
0	4	4	52	16	72	0.111111	5.55556	22.2222	0.166667	0
0	4	12	37	23	72	-0.0138889	16.6667	31.9444	0.152778	-0.347222
0	4	8	42	22	72	0.0833333	11.1111	30.5556	0.194444	-0.138889
0	4	8	46	18	72	0.0277778	11.1111	25	0.138889	-0.194444
4	8	4	51	17	72	0.125	5.55556	23.6111	0.180556	0.0138889
4	8	5	54	13	72	0.0416667	6.94444	18.0556	0.111111	-0.0972222
4	8	12	45	15	72	-0.125	16.6667	20.8333	0.0416667	-0.458333
4	8	4	50	18	72	0.138889	5.55556	25	0.194444	0.0277778
4	8	6	49	17	72	0.0694444	8.33333	23.6111	0.152778	-0.0972222
4	8	5	48	19	72	0.125	6.94444	26.3889	0.194444	-0.0138889
4	8	8	48	16	72	0	11.1111	22.2222	0.111111	-0.222222
4	8	6	44	22	72	0.138889	8.33333	30.5556	0.222222	-0.0277778
8	8	7	45	20	72	0.0833333	9.72222	27.7778	0.180556	-0.111111
8	8	5	48	19	72	0.125	6.94444	26.3889	0.194444	-0.0138889
8	8	9	54	9	72	-0.125	12.5	12.5	0	-0.375
8	8	8	41	23	72	0.0972222	11.1111	31.9444	0.208333	-0.125
8	8	7	51	14	72	0	9.72222	19.4444	0.0972222	-0.194444
8	8	9	39	24	72	0.0833333	12.5	33.3333	0.208333	-0.166667
8	8	10	41	21	72	0.0138889	13.8889	29.1667	0.152778	-0.263889
8	8	5	46	21	72	0.152778	6.94444	29.1667	0.222222	0.0138889
16	2	6	45	21	72	0.125	8.33333	29.1667	0.208333	-0.0416667
16	2	7	44	21	72	0.0972222	9.72222	29.1667	0.194444	-0.0972222
16	2	4	53	15	72	0.0972222	5.55556	20.8333	0.152778	-0.0138889
16	2	4	46	22	72	0.194444	5.55556	30.5556	0.25	0.0833333
16	2	7	45	20	72	0.0833333	9.72222	27.7778	0.180556	-0.111111
16	2	6	48	18	72	0.0833333	8.33333	25	0.166667	-0.0833333
16	2	6	50	16	72	0.0555556	8.33333	22.2222	0.138889	-0.111111
16	2	7	49	16	72	0.0277778	9.72222	22.2222	0.125	-0.166667

### Sheet: P2C4
Puptake	Cuptake	Failure	Homotypic	Heterotypic	TotalTrials	Fitness([Hetero]-2*[Failure])	Failure (%)	Heterotypic (%)	Fitness([Hetero]-[Failure])	Fitness([Hetero]-4*[Failure])
0	0	12	44	16	72	-0.111111	16.6667	22.2222	0.0555556	-0.444444
0	0	14	34	24	72	-0.0555556	19.4444	33.3333	0.138889	-0.444444
0	0	16	36	20	72	-0.166667	22.2222	27.7778	0.0555556	-0.611111
0	0	17	36	19	72	-0.208333	23.6111	26.3889	0.0277778	-0.680556
0	0	12	36	24	72	0	16.6667	33.3333	0.166667	-0.333333
0	0	9	47	16	72	-0.0277778	12.5	22.2222	0.0972222	-0.277778
0	0	14	32	26	72	-0.0277778	19.4444	36.1111	0.166667	-0.416667
0	0	12	45	15	72	-0.125	16.6667	20.8333	0.0416667	-0.458333
0	0	10	42	20	72	0	13.8889	27.7778	0.138889	-0.277778
0	0	7	42	23	72	0.125	9.72222	31.9444	0.222222	-0.0694444
0	0	9	39	24	72	0.0833333	12.5	33.3333	0.208333	-0.166667
0	0	15	41	16	72	-0.194444	20.8333	22.2222	0.0138889	-0.611111
8	64	9	44	19	72	0.0138889	12.5	26.3889	0.138889	-0.236111
8	64	7	42	23	72	0.125	9.72222	31.9444	0.222222	-0.0694444
8	64	6	50	16	72	0.0555556	8.33333	22.2222	0.138889	-0.111111
8	64	6	40	26	72	0.194444	8.33333	36.1111	0.277778	0.0277778
8	64	6	48	18	72	0.0833333	8.33333	25	0.166667	-0.0833333
8	64	8	42	22	72	0.0833333	11.1111	30.5556	0.194444	-0.138889
8	64	5	54	13	72	0.0416667	6.94444	18.0556	0.111111	-0.0972222
8	64	1	61	10	72	0.111111	1.38889	13.8889	0.125	0.0833333
16	32	7	50	15	72	0.0138889	9.72222	20.8333	0.111111	-0.180556
16	32	7	50	15	72	0.0138889	9.72222	20.8333	0.111111	-0.180556
16	32	5	54	13	72	0.0416667	6.94444	18.0556	0.111111	-0.0972222
16	32	13	45	14	72	-0.166667	18.0556	19.4444	0.0138889	-0.527778
16	32	6	44	22	72	0.138889	8.33333	30.5556	0.222222	-0.0277778
16	32	4	44	24	72	0.222222	5.55556	33.3333	0.277778	0.111111
16	32	8	43	21	72	0.0694444	11.1111	29.1667	0.180556	-0.152778
16	32	8	47	17	72	0.0138889	11.1111	23.6111	0.125	-0.208333
16	64	6	45	21	72	0.125	8.33333	29.1667	0.208333	-0.0416667
16	64	3	54	15	72	0.125	4.16667	20.8333	0.166667	0.0416667
16	64	4	51	17	72	0.125	5.55556	23.6111	0.180556	0.0138889
16	64	9	41	22	72	0.0555556	12.5	30.5556	0.180556	-0.194444
16	64	3	51	18	72	0.166667	4.16667	25	0.208333	0.0833333
16	64	4	45	23	72	0.208333	5.55556	31.9444	0.263889	0.0972222
16	64	6	51	15	72	0.0416667	8.33333	20.8333	0.125	-0.125
16	64	3	47	22	72	0.222222	4.16667	30.5556	0.263889	0.138889
32	64	8	46	18	72	0.0277778	11.1111	25	0.138889	-0.194444
32	64	4	49	19	72	0.152778	5.55556	26.3889	0.208333	0.0416667
32	64	6	49	17	72	0.0694444	8.33333	23.6111	0.152778	-0.0972222
32	64	6	47	19	72	0.0972222	8.33333	26.3889	0.180556	-0.0694444
32	64	5	48	19	72	0.125	6.94444	26.3889	0.194444	-0.0138889
32	64	6	45	21	72	0.125	8.33333	29.1667	0.208333	-0.0416667
32	64	4	52	16	72	0.111111	5.55556	22.2222	0.166667	0
32	64	6	54	12	72	0	8.33333	16.6667	0.0833333	-0.166667

### Sheet: P4C1
Puptake	Cuptake	Failure	Homotypic	Heterotypic	TotalTrials	Fitness([Hetero]-2*[Failure])	Failure (%)	Heterotypic (%)	Fitness([Hetero]-[Failure])	Fitness([Hetero]-4*[Failure])
0	0	7	40	25	72	0.152778	9.72222	34.7222	0.25	-0.0416667
0	0	4	43	25	72	0.236111	5.55556	34.7222	0.291667	0.125
0	0	4	53	15	72	0.0972222	5.55556	20.8333	0.152778	-0.0138889
0	0	6	48	18	72	0.0833333	8.33333	25	0.166667	-0.0833333
0	0	4	48	20	72	0.166667	5.55556	27.7778	0.222222	0.0555556
0	0	5	48	19	72	0.125	6.94444	26.3889	0.194444	-0.0138889
0	0	10	49	13	72	-0.0972222	13.8889	18.0556	0.0416667	-0.375
0	0	3	54	15	72	0.125	4.16667	20.8333	0.166667	0.0416667
0	0	4	52	16	72	0.111111	5.55556	22.2222	0.166667	0
0	0	9	44	19	72	0.0138889	12.5	26.3889	0.138889	-0.236111
0	0	7	42	23	72	0.125	9.72222	31.9444	0.222222	-0.0694444
0	0	2	51	19	72	0.208333	2.77778	26.3889	0.236111	0.152778
4	4	6	47	19	72	0.0972222	8.33333	26.3889	0.180556	-0.0694444
4	4	6	48	18	72	0.0833333	8.33333	25	0.166667	-0.0833333
4	4	6	43	23	72	0.152778	8.33333	31.9444	0.236111	-0.0138889
4	4	5	43	24	72	0.194444	6.94444	33.3333	0.263889	0.0555556
4	4	2	49	21	72	0.236111	2.77778	29.1667	0.263889	0.180556
4	4	6	47	19	72	0.0972222	8.33333	26.3889	0.180556	-0.0694444
4	4	2	56	14	72	0.138889	2.77778	19.4444	0.166667	0.0833333
4	4	2	50	20	72	0.222222	2.77778	27.7778	0.25	0.166667
8	1	6	43	23	72	0.152778	8.33333	31.9444	0.236111	-0.0138889
8	1	3	51	18	72	0.166667	4.16667	25	0.208333	0.0833333
8	1	5	47	20	72	0.138889	6.94444	27.7778	0.208333	0
8	1	2	50	20	72	0.222222	2.77778	27.7778	0.25	0.166667
8	1	1	58	13	72	0.152778	1.38889	18.0556	0.166667	0.125
8	1	7	45	20	72	0.0833333	9.72222	27.7778	0.180556	-0.111111
8	1	6	55	11	72	-0.0138889	8.33333	15.2778	0.0694444	-0.180556
8	1	3	53	16	72	0.138889	4.16667	22.2222	0.180556	0.0555556
16	4	3	49	20	72	0.194444	4.16667	27.7778	0.236111	0.111111
16	4	4	55	13	72	0.0694444	5.55556	18.0556	0.125	-0.0416667
16	4	4	52	16	72	0.111111	5.55556	22.2222	0.166667	0
16	4	4	53	15	72	0.0972222	5.55556	20.8333	0.152778	-0.0138889
16	4	3	52	17	72	0.152778	4.16667	23.6111	0.194444	0.0694444
16	4	2	55	15	72	0.152778	2.77778	20.8333	0.180556	0.0972222
16	4	7	50	15	72	0.0138889	9.72222	20.8333	0.111111	-0.180556
16	4	6	47	19	72	0.0972222	8.33333	26.3889	0.180556	-0.0694444
16	8	2	52	18	72	0.194444	2.77778	25	0.222222	0.138889
16	8	3	49	20	72	0.194444	4.16667	27.7778	0.236111	0.111111
16	8	5	51	16	72	0.0833333	6.94444	22.2222	0.152778	-0.0555556
16	8	6	51	15	72	0.0416667	8.33333	20.8333	0.125	-0.125
16	8	9	50	13	72	-0.0694444	12.5	18.0556	0.0555556	-0.319444
16	8	5	49	18	72	0.111111	6.94444	25	0.180556	-0.0277778
16	8	4	49	19	72	0.152778	5.55556	26.3889	0.208333	0.0416667
16	8	4	50	18	72	0.138889	5.55556	25	0.194444	0.0277778

### Sheet: P4C2
Puptake	Cuptake	Failure	Homotypic	Heterotypic	TotalTrials	Fitness([Hetero]-2*[Failure])	Failure (%)	Heterotypic (%)	Fitness([Hetero]-[Failure])	Fitness([Hetero]-4*[Failure])
0	0	11	43	18	72	-0.0555556	15.2778	25	0.0972222	-0.361111
0	0	7	39	26	72	0.166667	9.72222	36.1111	0.263889	-0.0277778
0	0	13	43	16	72	-0.138889	18.0556	22.2222	0.0416667	-0.5
0	0	11	41	20	72	-0.0277778	15.2778	27.7778	0.125	-0.333333
0	0	10	39	23	72	0.0416667	13.8889	31.9444	0.180556	-0.236111
0	0	7	42	23	72	0.125	9.72222	31.9444	0.222222	-0.0694444
0	0	7	48	17	72	0.0416667	9.72222	23.6111	0.138889	-0.152778
0	0	8	44	20	72	0.0555556	11.1111	27.7778	0.166667	-0.166667
0	0	9	44	19	72	0.0138889	12.5	26.3889	0.138889	-0.236111
0	0	9	48	15	72	-0.0416667	12.5	20.8333	0.0833333	-0.291667
0	0	8	47	17	72	0.0138889	11.1111	23.6111	0.125	-0.208333
0	0	11	50	11	72	-0.152778	15.2778	15.2778	0	-0.458333
8	0	6	47	19	72	0.0972222	8.33333	26.3889	0.180556	-0.0694444
8	0	11	41	20	72	-0.0277778	15.2778	27.7778	0.125	-0.333333
8	0	11	47	14	72	-0.111111	15.2778	19.4444	0.0416667	-0.416667
8	0	11	46	15	72	-0.0972222	15.2778	20.8333	0.0555556	-0.402778
8	0	7	46	19	72	0.0694444	9.72222	26.3889	0.166667	-0.125
8	0	9	42	21	72	0.0416667	12.5	29.1667	0.166667	-0.208333
8	0	8	48	16	72	0	11.1111	22.2222	0.111111	-0.222222
8	0	12	42	18	72	-0.0833333	16.6667	25	0.0833333	-0.416667
8	8	6	40	26	72	0.194444	8.33333	36.1111	0.277778	0.0277778
8	8	7	45	20	72	0.0833333	9.72222	27.7778	0.180556	-0.111111
8	8	3	52	17	72	0.152778	4.16667	23.6111	0.194444	0.0694444
8	8	5	47	20	72	0.138889	6.94444	27.7778	0.208333	0
8	8	6	48	18	72	0.0833333	8.33333	25	0.166667	-0.0833333
8	8	9	47	16	72	-0.0277778	12.5	22.2222	0.0972222	-0.277778
8	8	8	51	13	72	-0.0416667	11.1111	18.0556	0.0694444	-0.263889
8	8	7	46	19	72	0.0694444	9.72222	26.3889	0.166667	-0.125
16	8	5	48	19	72	0.125	6.94444	26.3889	0.194444	-0.0138889
16	8	8	46	18	72	0.0277778	11.1111	25	0.138889	-0.194444
16	8	6	42	24	72	0.166667	8.33333	33.3333	0.25	0
16	8	6	41	25	72	0.180556	8.33333	34.7222	0.263889	0.0138889
16	8	9	41	22	72	0.0555556	12.5	30.5556	0.180556	-0.194444
16	8	6	43	23	72	0.152778	8.33333	31.9444	0.236111	-0.0138889
16	8	1	52	19	72	0.236111	1.38889	26.3889	0.25	0.208333
16	8	6	52	14	72	0.0277778	8.33333	19.4444	0.111111	-0.138889
32	8	9	49	14	72	-0.0555556	12.5	19.4444	0.0694444	-0.305556
32	8	4	51	17	72	0.125	5.55556	23.6111	0.180556	0.0138889
32	8	9	48	15	72	-0.0416667	12.5	20.8333	0.0833333	-0.291667
32	8	9	50	13	72	-0.0694444	12.5	18.0556	0.0555556	-0.319444
32	8	6	48	18	72	0.0833333	8.33333	25	0.166667	-0.0833333
32	8	7	44	21	72	0.0972222	9.72222	29.1667	0.194444	-0.0972222
32	8	6	48	18	72	0.0833333	8.33333	25	0.166667	-0.0833333
32	8	4	49	19	72	0.152778	5.55556	26.3889	0.208333	0.0416667

### Sheet: P4C4
Puptake	Cuptake	Failure	Homotypic	Heterotypic	TotalTrials	Fitness([Hetero]-2*[Failure])	Failure (%)	Heterotypic (%)	Fitness([Hetero]-[Failure])	Fitness([Hetero]-4*[Failure])
0	0	11	44	17	72	-0.0694444	15.2778	23.6111	0.0833333	-0.375
0	0	7	44	21	72	0.0972222	9.72222	29.1667	0.194444	-0.0972222
0	0	7	52	13	72	-0.0138889	9.72222	18.0556	0.0833333	-0.208333
0	0	18	41	13	72	-0.319444	25	18.0556	-0.0694444	-0.819444
0	0	10	41	21	72	0.0138889	13.8889	29.1667	0.152778	-0.263889
0	0	10	37	25	72	0.0694444	13.8889	34.7222	0.208333	-0.208333
0	0	8	46	18	72	0.0277778	11.1111	25	0.138889	-0.194444
0	0	6	43	23	72	0.152778	8.33333	31.9444	0.236111	-0.0138889
0	0	18	38	16	72	-0.277778	25	22.2222	-0.0277778	-0.777778
0	0	7	48	17	72	0.0416667	9.72222	23.6111	0.138889	-0.152778
0	0	8	46	18	72	0.0277778	11.1111	25	0.138889	-0.194444
0	0	9	41	22	72	0.0555556	12.5	30.5556	0.180556	-0.194444
0	0	12	33	27	72	0.0416667	16.6667	37.5	0.208333	-0.291667
0	0	4	44	24	72	0.222222	5.55556	33.3333	0.277778	0.111111
0	0	7	48	17	72	0.0416667	9.72222	23.6111	0.138889	-0.152778
0	0	14	38	20	72	-0.111111	19.4444	27.7778	0.0833333	-0.5
8	128	5	44	23	72	0.180556	6.94444	31.9444	0.25	0.0416667
8	128	3	48	21	72	0.208333	4.16667	29.1667	0.25	0.125
8	128	3	54	15	72	0.125	4.16667	20.8333	0.166667	0.0416667
8	128	3	55	14	72	0.111111	4.16667	19.4444	0.152778	0.0277778
8	128	7	46	19	72	0.0694444	9.72222	26.3889	0.166667	-0.125
8	128	3	52	17	72	0.152778	4.16667	23.6111	0.194444	0.0694444
8	128	0	48	24	72	0.333333	0	33.3333	0.333333	0.333333
8	128	5	50	17	72	0.0972222	6.94444	23.6111	0.166667	-0.0416667
16	128	2	54	16	72	0.166667	2.77778	22.2222	0.194444	0.111111
16	128	4	52	16	72	0.111111	5.55556	22.2222	0.166667	0
16	128	5	48	19	72	0.125	6.94444	26.3889	0.194444	-0.0138889
16	128	7	45	20	72	0.0833333	9.72222	27.7778	0.180556	-0.111111
16	128	9	45	18	72	0	12.5	25	0.125	-0.25
16	128	3	53	16	72	0.138889	4.16667	22.2222	0.180556	0.0555556
16	128	3	53	16	72	0.138889	4.16667	22.2222	0.180556	0.0555556
16	128	6	45	21	72	0.125	8.33333	29.1667	0.208333	-0.0416667
32	32	7	45	20	72	0.0833333	9.72222	27.7778	0.180556	-0.111111
32	32	4	48	20	72	0.166667	5.55556	27.7778	0.222222	0.0555556
32	32	3	44	25	72	0.263889	4.16667	34.7222	0.305556	0.180556
32	32	5	50	17	72	0.0972222	6.94444	23.6111	0.166667	-0.0416667
32	32	5	49	18	72	0.111111	6.94444	25	0.180556	-0.0277778
32	32	5	47	20	72	0.138889	6.94444	27.7778	0.208333	0
32	32	2	53	17	72	0.180556	2.77778	23.6111	0.208333	0.125
32	32	5	49	18	72	0.111111	6.94444	25	0.180556	-0.0277778
64	64	5	47	20	72	0.138889	6.94444	27.7778	0.208333	0
64	64	4	47	21	72	0.180556	5.55556	29.1667	0.236111	0.0694444
64	64	6	54	12	72	0	8.33333	16.6667	0.0833333	-0.166667
64	64	10	52	10	72	-0.138889	13.8889	13.8889	0	-0.416667
64	64	6	47	19	72	0.0972222	8.33333	26.3889	0.180556	-0.0694444
64	64	5	45	22	72	0.166667	6.94444	30.5556	0.236111	0.0277778
64	64	4	50	18	72	0.138889	5.55556	25	0.194444	0.0277778
64	64	7	54	11	72	-0.0416667	9.72222	15.2778	0.0555556	-0.236111
